# Development of a versatile LCM-Seq method for spatial transcriptomics of fluorescently-tagged cholinergic neuron populations

**DOI:** 10.1101/2023.03.02.530916

**Authors:** Éva Rumpler, Balázs Göcz, Katalin Skrapits, Miklós Sárvári, Szabolcs Takács, Imre Farkas, Szilárd Póliska, Márton Papp, Norbert Solymosi, Erik Hrabovszky

## Abstract

Single-cell transcriptomics are powerful tools to define neuronal cell types based on co-expressed gene clusters. Limited RNA input in these technologies necessarily compromises transcriptome coverage and accuracy of differential expression analysis. We propose that bulk RNA-sequencing of neuronal pools defined by spatial position offers an alternative strategy to overcome these technical limitations. We report an LCM-Seq method which allows deep transcriptome profiling of fluorescently-tagged neuron populations isolated with laser-capture microdissection (LCM) from histological sections of transgenic mice. Mild formaldehyde-fixation of ZsGreen marker protein, LCM sampling of ∼300 pooled neurons, followed by RNA isolation, library preparation and RNA-sequencing with methods optimized for nanogramm amounts of moderately degraded RNA enabled us to detect ∼15,000 different transcripts in fluorescently-labeled cholinergic neuron populations. The versatile LCM-Seq method showed excellent accuracy in quantitative studies, with 2,891 transcripts expressed differentially between the spatially defined and clinically relevant cholinergic neuron populations of the caudate-putamen and medial septum.
