## Supplementary material for "Development of a versatile LCM-Seq method for spatial transcriptomics of fluorescently-tagged cholinergic neuron populations": Source Data 1

### Sheet: Fig.3_Top100 human ChIN rec.
The top 100 receptor transcripts expressed in human striatal cholinergic interneurons (ChINs) of two human individuals (samples #21 and #22; Skrapits et al., eLife 2021)
(numbers: CPM values)
Ensembl ID	Gene_symbol	ChIN #21	ChIN #22	Mean
ENSG00000151025	GPR158	1091.32	803.155	947.24
ENSG00000273079	GRIN2B	1002.52	828.148	915.335
ENSG00000115353	TACR1	853.407	582.782	718.095
ENSG00000204681	GABBR1	652.091	513.592	582.842
ENSG00000116329	OPRD1	527.101	475.644	501.373
ENSG00000176884	GRIN1	526.269	430.381	478.325
ENSG00000072071	ADGRL1	519.822	343.512	431.667
ENSG00000120251	GRIA2	285.855	575.162	430.509
ENSG00000143126	CELSR2	443.705	338.026	390.865
ENSG00000181072	CHRM2	368.108	294.287	331.197
ENSG00000109158	GABRA4	266.826	329.949	298.387
ENSG00000135298	ADGRB3	252.06	318.976	285.518
ENSG00000149295	DRD2	327.033	215.343	271.188
ENSG00000150471	ADGRL3	303.013	214.581	258.797
ENSG00000104290	FZD3	284.815	229.364	257.09
ENSG00000152578	GRIA4	290.535	216.41	253.472
ENSG00000166206	GABRB3	278.68	210.923	244.802
ENSG00000134352	IL6ST	241.454	239.727	240.59
ENSG00000148358	GPR107	233.655	196.75	215.202
ENSG00000123901	GPR83	234.071	190.654	212.362
ENSG00000008300	CELSR3	169.808	245.518	207.663
ENSG00000125675	GRIA3	212.754	186.082	199.418
ENSG00000142166	IFNAR1	191.125	156.973	174.049
ENSG00000166603	MC4R	180.31	158.04	169.175
ENSG00000167191	GPRC5B	199.86	106.224	153.042
ENSG00000146072	TNFRSF21	148.595	139.904	144.25
ENSG00000078549	ADCYAP1R1	146.931	139.447	143.189
ENSG00000160716	CHRNB2	160.033	116.739	138.386
ENSG00000108684	ASIC2	161.801	112.32	137.06
ENSG00000113327	GABRG2	152.338	114.149	133.243
ENSG00000113749	HRH2	122.495	138.533	130.514
ENSG00000151834	GABRA2	123.43	114.453	118.942
ENSG00000126351	THRA	126.238	108.662	117.45
ENSG00000166573	GALR1	105.129	121.311	113.22
ENSG00000177463	NR2C2	98.8899	121.159	110.024
ENSG00000113594	LIFR	128.318	87.9355	108.127
ENSG00000182256	GABRG3	127.798	83.8207	105.809
ENSG00000119973	PRLHR	114.072	92.66	103.366
ENSG00000174738	NR1D2	113.656	88.3927	101.024
ENSG00000163288	GABRB1	94.3146	90.9835	92.6491
ENSG00000164199	ADGRV1	67.2784	112.472	89.8753
ENSG00000109738	GLRB	97.2262	81.0775	89.1518
ENSG00000250510	GPR162	65.5107	105.309	85.41
ENSG00000149403	GRIK4	105.961	58.9793	82.4701
ENSG00000169676	DRD5	101.906	50.5972	76.2514
ENSG00000136928	GABBR2	64.3668	85.4971	74.932
ENSG00000156097	GPR61	49.185	98.4512	73.8181
ENSG00000105737	GRIK5	70.7099	76.2006	73.4553
ENSG00000011677	GABRA3	87.4516	54.8644	71.158
ENSG00000022355	GABRA1	55.0082	86.8687	70.9384
ENSG00000072182	ASIC4	47.5212	92.5076	70.0144
ENSG00000150995	ITPR1	47.8332	80.3155	64.0743
ENSG00000164082	GRM2	66.7585	60.1985	63.4785
ENSG00000151090	THRB	32.9633	92.8124	62.8878
ENSG00000027697	IFNGR1	50.5368	74.2194	62.3781
ENSG00000182771	GRID1	45.7535	70.257	58.0052
ENSG00000112218	GPR63	49.7049	65.6849	57.6949
ENSG00000145864	GABRB2	51.0567	64.3133	57.685
ENSG00000198785	GRIN3A	61.6632	46.1776	53.9204
ENSG00000101958	GLRA2	66.4466	38.1003	52.2734
ENSG00000204231	RXRB	46.7933	52.8832	49.8383
ENSG00000181790	ADGRB1	46.8973	52.5784	49.7379
ENSG00000164418	GRIK2	56.048	41.1483	48.5982
ENSG00000180998	GPR137C	63.431	30.3278	46.8794
ENSG00000113580	NR3C1	46.8973	46.1776	46.5375
ENSG00000205213	LGR4	41.4901	51.0544	46.2723
ENSG00000121753	ADGRB2	37.7466	45.2632	41.5049
ENSG00000157219	HTR5A	42.6339	39.1671	40.9005
ENSG00000120798	NR2C1	29.0119	48.7684	38.8901
ENSG00000183454	GRIN2A	22.1489	51.8164	36.9826
ENSG00000180914	OXTR	18.5094	53.6452	36.0773
ENSG00000175697	GPR156	54.1763	17.2213	35.6988
ENSG00000196277	GRM7	25.9963	45.2632	35.6297
ENSG00000166073	GPR176	37.2267	32.0043	34.6155
ENSG00000151577	DRD3	18.4054	50.7496	34.5775
ENSG00000170775	GPR37	35.147	32.0043	33.5756
ENSG00000145888	GLRA1	45.7535	20.5742	33.1638
ENSG00000148680	HTR7	37.8506	28.1942	33.0224
ENSG00000164604	GPR85	34.835	30.1754	32.5052
ENSG00000132975	GPR12	35.147	27.8894	31.5182
ENSG00000116678	LEPR	41.906	20.4218	31.1639
ENSG00000110881	ASIC1	31.7155	29.1086	30.4121
ENSG00000158292	GPR153	25.7883	34.7475	30.2679
ENSG00000077585	GPR137B	33.0673	26.975	30.0212
ENSG00000131408	NR1H2	34.5231	24.2318	29.3774
ENSG00000152208	GRID2	33.8992	23.927	28.9131
ENSG00000102468	HTR2A	39.4104	17.9833	28.6969
ENSG00000151623	NR3C2	24.8525	32.1567	28.5046
ENSG00000148200	NR6A1	26.2043	30.4802	28.3423
ENSG00000089041	P2RX7	21.005	33.5283	27.2666
ENSG00000205336	ADGRG1	24.0206	28.9562	26.4884
ENSG00000099957	P2RX6	20.0691	32.0043	26.0367
ENSG00000105464	GRIN2D	26.9322	24.8414	25.8868
ENSG00000184194	GPR173	32.8593	17.8309	25.3451
ENSG00000123358	NR4A1	22.7728	27.5846	25.1787
ENSG00000153246	PLA2R1	29.3238	20.879	25.1014
ENSG00000136869	TLR4	18.8213	31.2423	25.0318
ENSG00000112033	PPARD	22.0449	27.737	24.8909
ENSG00000186350	RXRA	17.8855	29.7182	23.8019
ENSG00000155511	GRIA1	14.5579	32.7663	23.6621

### Sheet: Fig.3_Top100 mouse ChIN rec.
The top 100 receptor transcripts expressed in mouse striatal cholinergic interneurons (ChINs) in four 'CPU300' samples
(numbers: CPM values)
Ensembl ID	Gene_symbol	CPU300_1	CPU300_3	CPU300_5	CPU300_7	Mean
ENSMUSG00000045967	Gpr158	1019.17	859.074	863.579	1044.45	946.568
ENSMUSG00000024462	Gabbr1	969.461	826.225	936.073	1003.49	933.812
ENSMUSG00000030209	Grin2b	685.133	844.708	776.762	700.081	751.671
ENSMUSG00000030043	Tacr1	694.029	734.159	660.546	657.729	686.616
ENSMUSG00000013033	Adgrl1	600.791	625.275	675.874	647.199	637.285
ENSMUSG00000032259	Drd2	577.551	575.694	664.504	638.173	613.981
ENSMUSG00000050511	Oprd1	388.018	487.571	373.839	392.393	410.455
ENSMUSG00000058756	Thra	396.413	345.312	394.004	437.522	393.313
ENSMUSG00000033569	Adgrb3	320.355	391.738	367.808	485.544	391.361
ENSMUSG00000001986	Gria3	415.039	348.815	375.409	382.21	380.368
ENSMUSG00000029212	Gabrb1	417.485	428.092	368.625	279.801	373.501
ENSMUSG00000045613	Chrm2	322.857	386.132	388.099	310.697	351.946
ENSMUSG00000068740	Celsr2	408.756	329.894	286.519	323.194	337.091
ENSMUSG00000031932	Gpr83	300.729	298.622	402.735	310.35	328.109
ENSMUSG00000028172	Tacr3	336.201	317.543	284.384	294.15	308.069
ENSMUSG00000020524	Gria1	334.588	259.203	301.659	313.706	302.289
ENSMUSG00000033981	Gria2	317.575	266.736	262.837	284.545	282.923
ENSMUSG00000037605	Adgrl3	300.84	319.207	238.274	235.366	273.422
ENSMUSG00000025892	Gria4	226.673	267.262	306.559	239.069	259.891
ENSMUSG00000023915	Tnfrsf21	235.068	304.666	247.948	229.696	254.345
ENSMUSG00000028020	Glrb	240.461	262.006	241.101	253.533	249.275
ENSMUSG00000039579	Grin3a	200.041	350.655	243.677	202.503	249.219
ENSMUSG00000020704	Asic2	200.041	252.633	232.872	302.944	247.122
ENSMUSG00000026959	Grin1	201.543	239.143	273.39	182.831	224.227
ENSMUSG00000030102	Itpr1	230.175	185.533	261.266	219.744	224.18
ENSMUSG00000033676	Gabrb3	203.044	231.434	215.785	239.995	222.564
ENSMUSG00000029917	Qrfprl	212.773	215.053	198.698	203.66	207.546
ENSMUSG00000018589	Glra2	166.849	204.366	230.233	209.561	202.753
ENSMUSG00000055026	Gabrg3	215.164	209.009	169.613	189.311	195.774
ENSMUSG00000023473	Celsr3	135.214	165.823	234.945	197.296	183.319
ENSMUSG00000020436	Gabrg2	185.864	172.13	170.052	194.518	180.641
ENSMUSG00000023017	Asic1	155.952	191.139	191.222	158.762	174.269
ENSMUSG00000031343	Gabra3	135.381	147.69	182.805	142.215	152.023
ENSMUSG00000049583	Grm5	185.419	123.688	136.758	128.907	143.693
ENSMUSG00000068696	Gpr88	122.983	95.4819	164.524	183.641	141.657
ENSMUSG00000034730	Adgrb1	151.226	132.098	135.376	144.645	140.836
ENSMUSG00000040125	Gpr26	139.44	146.639	117.598	140.132	135.952
ENSMUSG00000071424	Grid2	130.21	142.084	124.445	143.025	134.941
ENSMUSG00000005893	Nr2c2	126.763	150.318	132.298	129.023	134.601
ENSMUSG00000039358	Drd5	121.148	137.879	157.865	100.557	129.362
ENSMUSG00000028782	Adgrb2	137.716	136.39	102.773	126.593	125.868
ENSMUSG00000027950	Chrnb2	140.718	134.288	119.42	101.714	124.035
ENSMUSG00000029211	Gabra4	128.32	113.79	142.035	110.162	123.577
ENSMUSG00000029778	Adcyap1r1	152.728	103.103	122.435	102.871	120.284
ENSMUSG00000042804	Gpr153	102.745	117.995	115.085	130.065	116.472
ENSMUSG00000039809	Gabbr2	119.202	94.0803	112.07	125.552	112.726
ENSMUSG00000007989	Fzd3	102.356	121.498	125.89	100.904	112.662
ENSMUSG00000021775	Nr1d2	91.403	104.942	115.274	119.187	107.702
ENSMUSG00000021756	Il6st	111.307	99.0734	112.949	102.871	106.55
ENSMUSG00000044288	Cnr1	76.7251	66.9249	130.476	122.89	99.2541
ENSMUSG00000003378	Grik5	108.972	81.5538	96.2394	94.3084	95.2684
ENSMUSG00000000766	Oprm1	89.6239	93.1167	97.4958	98.3585	94.6487
ENSMUSG00000038390	Gpr162	79.6718	90.9268	92.4702	90.7212	88.4475
ENSMUSG00000007653	Gabrb2	88.2339	91.1896	89.078	62.718	82.8049
ENSMUSG00000000194	Gpr107	60.2682	67.2753	72.368	77.9925	69.476
ENSMUSG00000042429	Adora1	57.5439	60.0923	65.8976	89.5641	68.2745
ENSMUSG00000056073	Grik2	69.3306	68.4141	56.6003	74.0582	67.1008
ENSMUSG00000027584	Oprl1	51.4281	76.4731	68.0963	70.2395	66.5592
ENSMUSG00000010803	Gabra1	79.505	66.9249	80.5345	37.0291	65.9984
ENSMUSG00000031870	Pgr	45.2567	84.3569	35.6186	92.3413	64.3934
ENSMUSG00000019828	Grm1	59.9902	48.9673	71.1116	56.2379	59.0768
ENSMUSG00000040495	Chrm4	42.8104	74.6335	66.0861	50.105	58.4087
ENSMUSG00000049092	Gpr137c	71.6657	55.1868	72.6821	32.6319	58.0416
ENSMUSG00000032238	Rora	66.3839	47.3905	52.0773	52.8822	54.6835
ENSMUSG00000041078	Grid1	61.0465	50.9821	53.585	52.9979	54.6529
ENSMUSG00000039656	Rxrb	42.588	49.3177	39.9532	60.7508	48.1524
ENSMUSG00000000560	Gabra2	27.7434	59.5667	44.6646	53.6922	46.4167
ENSMUSG00000054263	Lifr	28.5217	47.4781	60.4951	47.5592	46.0136
ENSMUSG00000002771	Grin2d	59.4898	40.6455	38.4455	41.4263	45.0018
ENSMUSG00000039059	Hrh3	47.8698	32.4989	41.6493	50.5678	43.1465
ENSMUSG00000041380	Htr2c	44.8119	50.7193	54.0875	19.2088	42.2069
ENSMUSG00000050199	Lgr4	55.042	40.5579	33.734	36.5662	41.475
ENSMUSG00000041907	Gpr45	50.8165	31.9733	46.9261	36.1034	41.4548
ENSMUSG00000024958	Gpr137	29.2445	59.9171	49.6274	26.4989	41.322
ENSMUSG00000022967	Ifnar1	43.3664	40.1199	43.6595	32.6319	39.9444
ENSMUSG00000040133	Gpr176	41.0869	35.302	32.7918	46.0549	38.8089
ENSMUSG00000015846	Rxra	34.2483	52.2084	40.707	27.6561	38.705
ENSMUSG00000034987	Hrh2	30.5233	60.3551	15.642	43.0463	37.3917
ENSMUSG00000040016	Ptger3	36.1943	43.2734	32.4777	35.1776	36.7807
ENSMUSG00000024431	Nr3c1	37.4174	30.5717	41.1467	37.1448	36.5702
ENSMUSG00000044067	Gpr22	28.6885	47.4781	32.7289	33.4419	35.5844
ENSMUSG00000021478	Drd1	17.0686	28.4694	31.4725	63.1809	35.0478
ENSMUSG00000035283	Adrb1	36.5278	40.8207	21.6727	37.3762	34.0994
ENSMUSG00000025475	Adgra1	27.7434	39.9447	27.0752	37.2605	33.0059
ENSMUSG00000031298	Adgrg2	53.3184	29.4329	27.8918	20.366	32.7523
ENSMUSG00000038257	Glra3	36.9726	47.6533	16.3331	26.2675	31.8066
ENSMUSG00000024955	Esrra	32.9696	33.988	26.5098	29.8547	30.8305
ENSMUSG00000026610	Esrrg	25.4083	28.8198	44.8531	23.0275	30.5271
ENSMUSG00000048216	Gpr85	36.5278	31.0973	38.5711	15.6216	30.4545
ENSMUSG00000056755	Grm7	32.3024	24.9654	28.0175	33.0947	29.595
ENSMUSG00000059003	Grin2a	33.47	23.1259	30.7815	30.549	29.4816
ENSMUSG00000001985	Grik3	26.4646	20.7607	19.4112	45.9392	28.1439
ENSMUSG00000022965	Ifngr2	27.4098	19.184	29.4623	35.2933	27.8374
ENSMUSG00000046793	Gpr61	28.0214	21.1111	29.6508	28.5818	26.8413
ENSMUSG00000048965	Mrgpre	25.853	26.6298	24.0598	30.0861	26.6572
ENSMUSG00000060601	Nr1h2	21.294	30.7469	36.875	15.8531	26.1923
ENSMUSG00000003974	Grm3	21.294	35.74	16.8356	30.7804	26.1625
ENSMUSG00000031618	Nr3c2	29.5781	25.2282	27.9547	18.6303	25.3478
ENSMUSG00000027765	P2ry1	31.6352	21.1111	39.3878	5.67008	24.4511
ENSMUSG00000020963	Tshr	17.6801	25.1406	22.9291	31.7061	24.364
