## Supplementary material for "Development of a versatile LCM-Seq method for spatial transcriptomics of fluorescently-tagged cholinergic neuron populations": Source Data 3

### Sheet: Fig.5_Electrophysiology
	Firing rate responses of MS and CPU ChAT neurons to the D2 agonist sumanirole and to TRH
					One-sample Student’s two-tailed t-test					Two-sample Student’s two-tailed t-test
			Control firing rate (Hz)	Firing rate after treatments (Hz)	Firing rate after treatments (% of control)	n/N	df	t	p	Regional differences in effect of treatment	df	t	p
	D2	MS	1.3 ± 0.16	1.4 ± 0.19	108.6 ± 7.48	10/3	9	1.149	0.2802	MS% vs. CPU%	18	8.746	0.0001*
		CPU	1.4 ± 0.12	0.35 ± 0.09	25.7 ± 5.82	10/4	9	12.78	0.0001*
	TRH	MS	1.2 ± 0.24	2.2 ± 0.25	230.7 ± 47.15	9/3	8	2.772	0.0242*	MS% vs. CPU%	16	2.916	0.0101*
		CPU	1.4 ± 0.21	1.3 ± 0.25	91.7 ± 7.06	9/3	8	1.18	0.272
	Data are presented as mean ± SEM
	n=number of recorded neurons; N=number of animals
	df=degree of freedom
	t=”t” values
	p=”p” probability values of % data
	*=significant change
	MS=medial septum
	CPU=caudate-putamen
